# Tuft cells act as regenerative stem cells in the human intestine

**DOI:** 10.1101/2024.03.17.585165

**Authors:** Lulu Huang, Jochem H. Bernink, Amir Giladi, Daniel Krueger, Gijs J.F. van Son, Maarten H. Geurts, Georg Busslinger, Lin Lin, Maurice Zandvliet, Peter J. Peters, Carmen López-Iglesias, Christianne J. Buskens, Willem A. Bemelman, Harry Begthel, Hans Clevers

**Affiliations:** Hubrecht Institute, Royal Netherlands Academy of Arts and Sciences (KNAW) and University Medical Centre Utrecht (UMC) Utrecht, 3584 CT, the Netherlands; Oncode Institute, Hubrecht Institute, 3584 CT Utrecht, the Netherlands; The Princess Maxima Center for Pediatric Oncology, 3584 CS Utrecht, the Netherlands; Department of Clinical Sciences of Companion Animals, Faculty of Veterinary Medicine, Utrecht University, the Netherlands; The Maastricht Multimodal Molecular Imaging Institute, Maastricht University, Maastricht, the Netherlands; Department of Experimental Immunology, Amsterdam Infection & Immunity Institute (AI&II), Amsterdam UMC, University of Amsterdam, Amsterdam, the Netherlands; Pharma, Research and Early Development (pRED) of F. Hoffmann-La Roche Ltd, Basel, Switzerland

**Author notes:** Contributed equally (Lulu Huang, Jochem H. Bernink, Amir Giladi).

## Abstract

In mice, intestinal tuft cells have been described as a long-lived, post-mitotic cell type of which two distinct subsets have been identified, named tuft-1 and tuft-2^1^. By combining analysis of primary human intestinal resection material and intestinal organoids, we identify four distinct human tuft cell states, two of which overlap with their murine counterparts. We show that tuft cell development depends on the presence of Wnt ligands, and that tuft cell numbers rapidly increase upon interleukin (IL)-4 and IL-13 exposure, as reported previously in mouse^2–4^. This occurs through proliferation of pre-existing tuft cells, rather than through increased *de novo* generation from stem cells. Indeed, proliferative tuft cells occur *in vivo* both in fetal and in adult human intestine. Single mature proliferating tuft cells can form organoids that contain all intestinal epithelial cell types. Unlike stem- and progenitor cells, human tuft cells survive irradiation damage and retain the ability to generate all other epithelial cell types. Accordingly, organoids engineered to lack tuft cells fail to recover from radiation-induced damage. Thus, tuft cells represent a damage-induced reserve intestinal stem cell pool in humans.
