## Supplementary Table 1 for "Tuft cells act as regenerative stem cells in the human intestine"

### Sheet: Sheet1
	Donor 1	Donor 2	Donor 3	Donor 4	Donor 5
	Ileum	Duodenum	Ileum	Colon	Colon
AVIL-Clover knock-in	×	×	×	×
FUCCI	×
TF knock-outs	6 homozygous; 3 heterozygous
ATOH1 overexpression	×
ATOH1 knock-out	2 clonal lines
POU2F3 knock-out	×	×		×	×
AVIL-lineage tracing knock-in	×
POU2F3 overexpression		×			×
EREG knock out	×
