## Supplementary Table 2 for "Tuft cells act as regenerative stem cells in the human intestine"

### Sheet: Sheet1
Knock-in	5'-3'				Base editing knock-out	5'-3'
AVIL-Clover/P2A-tdTomato					SPIB-sgRNA	CTAGCCAGGTGAGTGGTAAGGGG
AVIL-sgRNA	ATTTGGAGCTGTTTCCAGCCAGG				SPIB-for	ACTCAGTGCCCTTCCCCCAGAC
AVIL-Clover-for	GCTTGCTGGCACTGTGAGAGCA				SPIB-rev	TGCAGTCTCAATGCAGTGCCCG
AVIL-Clover-rev	GCTTGCCGGTGGTGCAGATGAA
AVIL-P2A-tdTomato-rev	CTCACAGGTCCAGGGTTCTCC				SOX9-sgRNA	CGGGCAGGCGGAGGCAGAGGAGG
					SOX9-for	GAGGAAGCCGAGTGGTCTGGGT
CHGB-mNeon					SOX9-rev	GCAAAGGGCAGTGTGTCCCTCC
CHGB-sgRNA	CCAATGACAGTCAGCCCCTTTGG
CHGB-mNeon-for	TTCCCCTTTGCACTCATGCT
CHGB-mNeon-rev	GAATCCAGGGGGAGAACTGG				TCF7-sgRNA	CAACCAGATCCTGGGCCGCAGGG
					TCF7-for	GGATTTGTGCCCCTCAGGAA
CHGA-Clover					TCF7-rev	GCTGTGTGTCACTAGGCACT
CHGA-sgRNA	CAGCTGCAGGCACTACGGCGGGG
CHGA-Clover-for	CCGAGTGAACCCCAATGT				POU2F3-sgRNA	CCCACAGACTGGGCCGGGACTGG
CHGA-Clover-rev	GCTTGCCGGTGGTGCAGATGAA				POU2F3-for	TAGCCTCTACGCCTCTCCAG
					POU2F3-rev	AGCACCTAGGTAGGGTTCGT
					HOXB8-sgRNA	CATCCAGGGGAAGAGCTGTGTGG
					HOXB8-for	GGGACCCCGGCAATTTCTAC
					HOXB8-rev	TGGACCCACCTTGAAAAGCC
					PROX1-sgRNA	AAACCACTTGATGAGCTGAGAGG
					PROX1-for	CCTCTTGCCTCTCTTGCCACCA
					PROX1-rev	TGGCAGTGGGTCAGAGCCTCAT
					RUNX1-sgRNA	CAGCCTCAGAGTCAGATGCAGGG
					RUNX1-for	GGGGAGAGAGAGGGGAAAGA
					RUNX1-rev	TGAGCATCAAGGGGAAACCC
					ZFHX3-sgRNA	CCTTCCACTCGTCCTCCGACAGG
					ZFHX3-for	CGGTGAGATCCCCCTAGACA
					ZFHX3-rev	ACTTGAGCCTCCACTCGTTG
					Conventional Cas9 knock-out
					HMX2-sgRNA	CCTGCAGCTCACGGAGACCCAGG
					HMX2-for	CTCCTTCGCACTCGGACTTT
					HMX2-rev	GTAAGGCCGAGAGGTTGCTT
					GFI1B-sgRNA	GGACCAGAACTTGGCCAGGATGG
					GFI1B-for	CTAGGGCTGGAGTTGGGTTG
					GFI1B-rev	CACCACCCTCTACCACACAC
					ATOH1-sgRNA-1	GGAATGTAGCAAATACTGGGCGG
					ATOH1-sgRNA-2	GAACAGCTGTGCAAGCTGAAAGG
					ATOH1-for	CGTTGCAGAAGAGACCCGGAA
					ATOH1-rev	GATGTAGATTTGGGCCATCTGC
					EREG-sgRNA	GACAGAAGACAATCCACGTGTGG
					EREG-for	TGGTCTAGGGGGTGTGACAA
					EREG-rev	CTGCTCTGCACCTCTGACAT
