## Supplementary Table 3 for "Tuft cells act as regenerative stem cells in the human intestine"

### Sheet: Sheet1
qPCR primers
	5'-3'
GAPDH-F	GTCTCCTCTGACTTCAACAGCG
GAPDH-R	ACCACCCTGTTGCTGTAGCCAA
TRPM5-F	GCGTACTCAAGGACTTCCTGCA
TRPM5-R	TTCAGGTCCAGCAGCCACTTCT
BMX-F	ACCTGAGGAGTCACGGAAAAGG
BMX-R	CTGTCCACCAAGCAGTTACGAG
AVIL-F	TGCGAACTCAGGCAGAGCACTA
AVIL-R	CAGTGTTCTCGCTGCCATCACA
POU2F3-F	GCTGGAGAAGTTTGCCAAGACC
POU2F3-R	GTGAGATGGTGGTCTGGCTGAA
ATOH1-F	CCTTCCAGCAAACAGGTGAATGG
ATOH1-R	GAACGACGGGATAACATTGCGC
FABP1-F	GGAGGAATGTGAGCTGGAGACA
FABP1-R	TATGTCGCCGTTGAGTTCGGTC
MUC2-F	ACTCTCCACACCCAGCATCATC
MUC2-R	GTGTCTCCGTATGTGCCGTTGT
CHGA-F	GGTTCTTGAGAACCAGAGCAGC
CHGA-R	GCTTCACCACTTTTCTCTGCCTC
SST-F	CCAGACTCCGTCAGTTTCTGCA
SST-R	TTCCAGGGCATCATTCTCCGTC
TPH1-F	TTCTGACCTGGACCATTGTGCC
TPH1-R	ACGGTAGACATTGTCTTTGAAGCC
LGR5-F	CCTGCTTGACTTTGAGGAAGACC
LGR5-R	CCAGCCATCAAGCAGGTGTTCA
LYZ-F	ACTACAATGCTGGAGACAGAAGC
LYZ-R	GCACAAGCTACAGCATCAGCGA
DEFA5-F	CTCCAGGAAAGAGCTGATGAGG
DEFA5-R	TCGGCAATAGCAGGTGGCTCTT
EREG-F	CTTATCACAGTCGTCGGTTCCAC
EREG-R	GCCATTCAGACTTGCGGCAACT
